# Genome-Wide association study uncovers pea candidate genes and pathways involved in rust resistance

**DOI:** 10.1101/2024.04.10.588888

**Authors:** Salvador Osuna-Caballero, Diego Rubiales, Nicolas Rispail

**Author notes:** Corresponding author: Salvador Osuna-Caballero.

## Abstract

Pea is an important temperate legume crop providing plant-based proteins for food and feed worldwide. Pea yield can be limited by a number of biotic stresses, among which, rust represents a major limiting factor. Some efforts have been made to assess the natural variation in pea resistance, but its efficient exploitation in breeding is limited since the resistance loci identified so far are scarce and their responsible gene(s) unknown. To overcome this knowledge gap, a comprehensive Genome-Wide Association Study (GWAS) on pea rust, caused by *Uromyces pisi*, has been performed to uncover genetic loci associated with resistance. Utilizing a diverse collection of 320 pea accessions, we evaluated phenotypic responses to two rust isolates using both traditional methods and advanced image-based phenotyping. We detected 95 significant trait-marker associations using a set of 26,045 DArT-seq polymorphic markers. Our *in-silico* analysis identified 62 candidate genes putatively involved in rust resistance, grouped into different functional categories such as gene expression regulation, vesicle trafficking, cell wall biosynthesis, and hormonal signalling. This research highlights the potential of GWAS to identify resistance sources, molecular markers associated with resistance and candidate genes against pea rust, offering new targets for precision breeding. By integrating our findings with current breeding programs, we can facilitate the development of pea varieties with improved resistance to rust, contributing to sustainable agricultural practices and food security. This study sets the stage for future functional genomic analyses and the application of genomic selection approaches to enhance disease resistance in peas.

**Key message:** Candidate genes and metabolic pathways controlling resistance to rust disease in pea have been proposed through GWAS using 26,045 DArTseq polymorphic markers and phenotypic data from field and controlled conditions.
