## Supplementary material for "Genome-Wide association study uncovers pea candidate genes and pathways involved in rust resistance": ESM_2

### Sheet: Sheet1
N	Marker_ID	Chr_Cameor	Pos_Cameor	Chr_ZW6	Pos_ZW6	P.value	MAF	H.B.P.Value	Effect	Model	Trait	DataSet	Lambda	LOD	Criterion	PVE		Abbrebiations	Descriptions
1	3536217	1	6772339	chr5	638769913	0.000128957	0.4	0.872003	-0.0406382	MLM	AUDPC_DS	CC_egy	0.969815	4.47521	FDR adjusted	4.52199		N	Linked or same marker related to a genomic region
1	5922176	1	6774996	chr5	638767256	0.000212418	0.417187	0.965466	-0.0356075	MLM	AUDPC_IF	CC_egy	0.982309	4.44637	FDR adjusted	2.7943		Marker_ID	DArTseq marker identificator
2	3540396	1	83414551	chr1	96490148	2.48239e-05	0.11	0.15466	-0.171743	BLINK	LP50_IF	CC_egy	1.15691	5.25346	FDR adjusted	3.05		Chr_Cameor	Chromosoma location of DArT marker on Cameor reference genome
3	41128912	1	110335227	chr1	128396385	4.19527e-05	0.267188	0.60605	-0.0180554	BLINK	AUDPC_DS	CC_egy	0.990541	4.64622	FDR adjusted	2.25194		Pos_Cameor	DArT marker position (pb) on Cameor reference genome
3	41128912	1	110335227	chr1	128396385	2.83864e-05	0.267188	0.246441	-0.00201464	MLM	AUDPC_DS	CC_egy	0.987607	5.02401	FDR adjusted	2.64909		Chr_ZW6	Chromosoma location of DArT marker on ZW6 reference genome
3	41128912	1	110335227	chr1	128396385	1.39784e-05	0.267188	0.118022	-0.0115243	MLM	MDPr_DS	CC_egy	1.00137	5.34376	FDR adjusted	2.46109		Pos_ZW6	DArT marker position (pb) on ZW6 reference genome
3	5916127	1	110335244	chr1	128396397	1.18305e-08	0.448437	0.000308125	0.00211643	BLINK	AUDPC_DS	CC_egy	0.929647	7.927	Gapit Default	5.91997		P.value	Significance of assocation
3	5916127	1	110335244	chr1	128396397	2.81141e-05	0.448437	0.683824	0.0121988	BLINK	AUDPC_IF	CC_egy	1.00941	4.58078	FDR adjusted	3.55094		MAF	minor allele frequency
3	5916127	1	110335244	chr1	128396397	4.64251e-08	0.448437	0.00120914	0.00222655	BLINK	DS_egy	CC_egy	0.99725	7.33325	Gapit Default	6.91932		H.B.P.Value	False Discovery Rate (FDR) control of p value developed by Benjamini and Hochberg
3	5916127	1	110335244	chr1	128396397	1.08486e-07	0.448437	0.00282553	0.0104105	BLINK	MDPr_DS	CC_egy	0.935112	6.96462	Gapit Default	7.30444		Effect	Marker effect on phenotypic variance
3	5916127	1	110335244	chr1	128396397	5.00148e-06	0.448437	0.130264	0.00204025	MLM	AUDPC_DS	CC_egy	0.987607	5.3009	FDR adjusted	5.91997		Model	GWAS model applied
3	5916127	1	110335244	chr1	128396397	8.36328e-05	0.448437	0.99905	0.0117847	MLM	AUDPC_IF	CC_egy	0.951605	4.41614	FDR adjusted	3.55094		Trait	Current trait
3	5916127	1	110335244	chr1	128396397	1.02266e-05	0.448437	0.133176	0.00213015	MLM	DS_egy	CC_egy	1.02791	5.29714	FDR adjusted	6.91932		DataSet	Current dataset
3	5916127	1	110335244	chr1	128396397	1.0805e-05	0.448437	0.118022	0.010792	MLM	MDPr_DS	CC_egy	1.00137	5.34376	FDR adjusted	7.30444		Lambda	Genomic inflaction factor
3	5933458	1	110335923	chr1	128395696	1.81259e-05	0.392188	0.118022	-0.0113497	MLM	MDPr_DS	CC_egy	1.00137	5.34376	FDR adjusted	5.10649		LOD	-LOG10(p value)
4	5944598	1	196897033	chr1	249806845	5.24527e-06	0.09375	0.00267284	2.28405	MLM	AUDPC	CC_cor	1.72412	7.07698	Gapit Default	2.53685		Criterion	Marker retrieved by FDR or Bonferroni adjustement
4	3542029	1	196919386	chr1	249828952	2.79498e-05	0.128125	0.0822225	0.00219645	MLM	MDPr_DS	CC_egy	1.14839	5.52206	FDR adjusted	5.1734		PVE	Phenotypic variance explained (%) by each marker
5	3551012	1	265160496	chr1	346012159	1.69591e-07	0.1125	0.00110425	-1.73469	BLINK	DS_field	Field	0.964727	7.37266	Gapit Default	14.4393
6	19178657	1	288496437	chr1	368992937	3.03106e-08	0.071875	0.000789439	-0.000704908	BLINK	MDPr_DS	CC_egy	0.991843	7.54442	Gapit Default	9.90693
6	19178657	1	288496437	chr1	368992937	4.68692e-05	0.071875	0.883603	-0.000753453	MLM	MDPr_DS	CC_egy	0.998077	4.47838	FDR adjusted	9.90693
7	5886489	1	289882209	chr1	367783858	2.21665e-05	0.0578125	0.492422	-3.76144	MLM	DS2019	Field	0.96516	4.73155	FDR adjusted	16.0344
7	19788813	1	289846899	chr2	335454587	3.53431e-05	0.065625	0.0165908	-0.0985893	MLM	IT	CC_cor	1.19857	6.33028	Gapit Default	2.16656
8	3568148	1	346996985	chr1	435743430	1.5129e-06	0.196875	0.0394034	0.0358857	BLINK	AUDPC_DS	CC_egy	0.961103	5.82019	Gapit Default	5.51846
9	26138450	1	356291030	chr1	446396667	2.98753e-07	0.0875	0.00259367	2.10145	BLINK	DS2018	Field	0.89122	7.00181	Gapit Default	10.2382
9	26138450	1	356291030	chr1	446396667	3.1008e-07	0.0875	0.00807604	2.83308	MLM	DS2018	Field	1.02266	6.50853	Gapit Default	10.2382
9	26138450	1	356291030	chr1	446396667	2.33145e-06	0.0875	0.0151807	4.60699e-06	BLINK	PS	CC_egy	0.896484	6.23443	Gapit Default	3.17117
10	5926320	1	369957855	chr1	461368879	0.000124128	0.165625	0.994028	-2.83967	MLM	DS2020	Field	0.954204	4.41833	FDR adjusted	1.44276
11	3551269	NA	NA	chr2	2285562	9.33372e-11	0.23125	1.21548e-06	-0.0464297	BLINK	MDPr_DS	CC_egy	0.954822	10.331	Gapit Default	13.5751
12	5943946	2	6687508	chr2	8124874	8.53798e-07	0.071875	0.0222372	0.0401807	BLINK	LP50	CC_cor	0.976413	6.07803	Gapit Default	6.11134
13	3544074	2	154958194	chr2	207090849	5.12337e-05	0.05	0.995877	-0.0598028	MLM	LP50_DS	CC_egy	0.932165	4.41752	FDR adjusted	4.3618
14	3545236	scaffold00073	21815	chr2	160200620	7.46247e-07	0.240625	0.00277657	-1.57099	BLINK	DS_field	Field	0.964727	6.97222	Gapit Default	5.44206
14	8174445	scaffold00073	31226	chr2	160210451	1.6297e-06	0.05625	0.00848911	0.0463242	BLINK	MDPr	CC_cor	1.04422	6.48686	Gapit Default	5.58486
15	3557565	2	217912911	chr2	293250588	6.48582e-08	0.23125	0.000826334	0.0248835	BLINK	MDPr	CC_cor	1.04422	7.49857	Gapit Default	15.3066
16	5918466	2	296593645	chr2	346062476	1.95564e-05	0.065625	0.509348	0.0396273	MLM	LP50	CC_cor	1.02056	4.71284	FDR adjusted	6.32467
16	5918466	2	296593645	chr2	346062476	9.12164e-05	0.065625	0.952423	0.00195866	BLINK	LP50	CC_cor	0.982008	4.43689	FDR adjusted	6.40161
17	4660875	2	424730371	chr2	488496120	1.32135e-05	0.071875	0.114715	-0.0433747	BLINK	MDPr_DS	CC_egy	0.954822	5.3561	FDR adjusted	6.86289
17	4660875	2	424730371	chr2	488496120	2.4441e-06	0.071875	0.0636567	-0.0600423	BLINK	MDPr_IF	CC_egy	1.22724	5.73126	FDR adjusted	7.52307
17	4660875	2	424730371	chr2	488496120	8.79048e-05	0.071875	0.97899	-0.082314	MLM	MDPr_IF	CC_egy	0.970107	4.42495	FDR adjusted	7.52307
18	3557551	NA	NA	chr2	453678844	9.5795e-06	0.207813	0.041583	0.0400722	BLINK	IT	CC_cor	0.936262	5.79681	Gapit Default	16.1292
19	3544108	3	6378981	chr3	7935806	2.83653e-05	0.0921875	0.130014	-39.8392	MLM	AUDPC	CC_cor	1.03495	5.30173	FDR adjusted	9.67317
19	3544108	3	6378981	chr3	7935806	5.82151e-05	0.0921875	0.306036	0.162935	BLINK	LP50_IF	CC_egy	1.01086	4.92995	FDR adjusted	7.62475
19	3544108	3	6378981	chr3	7935806	8.40923e-06	0.0921875	0.0547546	-12.2811	MLM	IF_cor	CC_cor	1.01419	5.6773	FDR adjusted	10.3298
20	3553494	NA	NA	chr3	79799764	1.75229e-06	0.0859375	0.0456385	-4.06632e-06	BLINK	PS	CC_egy	1.01422	5.76453	Gapit Default	4.95837
20	3553494	NA	NA	chr3	79799764	2.79666e-05	0.0859375	0.364195	-1.02159	BLINK	AUDPC_IF	CC_egy	1.02027	4.85439	FDR adjusted	10.4591
21	5937399	3	104557031	chr3	149104224	1.47359e-07	0.19375	0.00110425	-1.44017	BLINK	DS_field	Field	0.964727	7.37266	Gapit Default	13.0966
22	5880972	3	116608063	chr3	160776867	1.37624e-07	0.0953125	0.00162498	0.0636072	BLINK	IT	CC_cor	0.936262	7.20488	Gapit Default	14.1454
23	4660018	3	122985489	chr3	172692251	3.98579e-05	0.0578125	0.51905	0.892186	BLINK	DS_egy	CC_egy	1.1981	4.76919	FDR adjusted	4.442
24	5940996	NA	NA	chr3	125011420	1.94646e-05	0.0828125	0.253478	-5.48496e-06	MLM	PS	CC_egy	1.03172	5.01794	FDR adjusted	11.9982
25	4659692	3	135677507	chr3	185293539	0.000113059	0.2375	0.578835	0.0449377	BLINK	MDPr_IF	CC_egy	1.22724	4.77255	FDR adjusted	1.05008
26	3544804	3	230611235	chr3	307444551	4.55822e-05	0.492188	0.199437	-0.0215715	BLINK	MDPr_DS	CC_egy	0.954822	5.11592	FDR adjusted	3.83635
27	3552072	3	261833178	chr3	344541908	1.87174e-07	0.0515625	0.00162498	-0.096996	BLINK	IT	CC_cor	0.936262	7.20488	Gapit Default	15.4435
28	3555519	3	300655427	chr3	390153145	5.14879e-10	0.134375	1.341e-05	-4.24728	BLINK	DS_cor	CC_cor	0.766247	9.2883	Gapit Default	7.54053
29	5916636	3	357383626	chr3	458654213	9.51815e-08	0.346875	0.000826334	-0.021672	BLINK	MDPr	CC_cor	1.04422	7.49857	Gapit Default	13.7105
30	3559464	4	5648122	chr4	10427626	1.58823e-05	0.08125	0.206827	3.68564	MLM	DS_field	Field	0.974927	5.11085	FDR adjusted	6.7937
31	4659565	4	28431076	chr4	41816686	2.69956e-05	0.357812	0.51905	0.348637	BLINK	DS_egy	CC_egy	1.1981	4.76919	FDR adjusted	10.746
31	4659565	4	28431076	chr4	41816686	2.07442e-11	0.357812	5.40282e-07	0.0419952	BLINK	MDPr_DS	CC_egy	0.954822	10.6831	Gapit Default	15.3377
31	4659565	4	28431076	chr4	41816686	2.0568e-05	0.357812	0.178565	0.000305356	BLINK	MDPr_DS	CC_egy	0.991843	5.18994	FDR adjusted	7.90431
31	4659565	4	28431076	chr4	41816686	2.14383e-06	0.357812	0.0292732	0.044015	MLM	MDPr_DS	CC_egy	0.988699	5.95055	Gapit Default	15.3377
31	5947149	NA	NA	chr4	41816686	2.2479e-06	0.417187	0.0292732	-0.0425751	MLM	MDPr_DS	CC_egy	0.988699	5.95055	Gapit Default	13.5024
32	3551343	NA	NA	chr4	51609223	1.96073e-07	0.189062	0.00422741	-2.06531	BLINK	DS2019	Field	1.05897	6.82229	Gapit Default	19.5087
32	3551343	NA	NA	chr4	51609223	4.38319e-05	0.189062	0.492422	-2.32252	MLM	DS2019	Field	0.96516	4.73155	FDR adjusted	19.5087
33	3565209	4	286434521	chr4	401865193	3.68332e-05	0.2125	0.219369	-0.00836398	BLINK	LP50_IF	CC_egy	1.32272	5.18602	FDR adjusted	0.385192
34	3550659	4	395477887	chr4	406124171	5.04744e-05	0.282813	0.219369	-0.00810663	BLINK	LP50_IF	CC_egy	1.32272	5.18602	FDR adjusted	0.755227
35	3551373	scaffold03302	40219	chr4	493077319	3.63958e-05	0.05625	0.189586	-2.9439	BLINK	DS2019	Field	1.05897	5.17056	FDR adjusted	5.17039
36	3538596	5	60214482	chr5	90360668	7.17267e-08	0.059375	0.00110425	2.69495	BLINK	DS_field	Field	0.964727	7.37266	Gapit Default	2.87934
36	3538596	5	60214482	chr5	90360668	2.90062e-07	0.059375	0.00259367	2.67755	BLINK	DS2018	Field	0.89122	7.00181	Gapit Default	7.71922
36	3538596	5	60214482	chr5	90360668	8.41247e-06	0.059375	0.206827	3.37658	MLM	DS_field	Field	0.974927	5.11085	FDR adjusted	2.87934
36	3538596	5	60214482	chr5	90360668	2.23194e-06	0.059375	0.0290654	3.28686	MLM	DS2018	Field	1.02266	5.95235	Gapit Default	7.71922
37	4660557	5	97601140	chr5	138612700	6.90527e-06	0.184375	0.0899239	0.0354233	BLINK	AUDPC_DS	CC_egy	0.961103	5.46185	FDR adjusted	10.6009
38	5934956	scaffold00934	58701	chr5	99840368	2.24096e-05	0.0625	0.219369	0.017333	BLINK	LP50_IF	CC_egy	1.32272	5.18602	FDR adjusted	0.610908
39	3569894	5	113586323	chr5	156765071	2.99515e-05	0.123438	0.130014	38.9507	MLM	AUDPC	CC_cor	1.03495	5.30173	FDR adjusted	8.84385
40	3556574	5	127524733	chr5	169393625	4.26198e-06	0.484375	0.0555017	0.0240412	BLINK	AUDPC_IF	CC_egy	1.11251	5.71308	FDR adjusted	10.3172
40	3556574	5	127524733	chr5	169393625	4.98265e-05	0.484375	0.191884	0.0340412	BLINK	IF_egy	CC_egy	1.19107	5.18975	FDR adjusted	1.46005
41	5941026	5	158776857	chr5	201861329	5.67369e-05	0.30625	0.692307	1.80995	BLINK	DS2020	Field	0.916462	4.57543	FDR adjusted	3.04911
41	5958686	5	158814605	chr5	201824241	5.56247e-05	0.23125	0.136726	2.38994	MLM	DS_field	Field	1.19993	5.35525	FDR adjusted	0.523725
42	3567360	5	167547375	chr5	211456207	9.54017e-06	0.05625	0.0621184	3.27113	MLM	DS2018	Field	1.02266	5.6225	FDR adjusted	4.93146
43	3541671	5	235104313	chr5	293235930	3.80245e-05	0.484375	0.19807	14.6545	BLINK	AUDPC	CC_cor	0.904589	5.11891	FDR adjusted	14.8761
44	3566561	5	246828384	chr5	305106410	3.11738e-05	0.340625	0.27064	0.0236775	BLINK	AUDPC_IF	CC_egy	1.11251	5.025	FDR adjusted	9.58689
45	3558891	5	288614130	chr5	346387511	5.3473e-08	0.49375	0.000826334	0.02068	BLINK	MDPr	CC_cor	1.04422	7.49857	Gapit Default	15.3795
46	19230512	5	296311782	chr5	354090893	3.20499e-05	0.0953125	0.219369	0.0139317	BLINK	LP50_IF	CC_egy	1.32272	5.18602	FDR adjusted	0.855385
47	5897640	5	306540163	chr5	364545534	3.35511e-07	0.434375	0.0021846	-0.033388	BLINK	IT	CC_cor	0.936262	7.07635	Gapit Default	12.9633
48	3537837	5	383326065	chr5	441607030	7.40013e-06	0.0609375	0.0621184	3.07276	MLM	DS2018	Field	1.02266	5.6225	FDR adjusted	6.81371
49	41124830	5	464335247	chr5	528086379	2.65611e-09	0.05625	6.91785e-05	-0.0170441	BLINK	LP50_IF	CC_egy	1.32272	8.68723	Gapit Default	6.31939
49	41124830	5	464335247	chr5	528086379	4.07408e-05	0.05625	0.407403	-0.0193609	MLM	LP50_IF	CC_egy	1.01724	4.80783	FDR adjusted	6.31939
50	5948001	5	552892208	chr5	621702676	4.46724e-05	0.08125	0.407403	-0.0181897	MLM	LP50_IF	CC_egy	1.01724	4.80783	FDR adjusted	4.51232
51	3552142	5	556729751	chr5	627629549	1.03111e-05	0.170313	0.0895175	-37.0624	MLM	AUDPC	CC_cor	1.03495	5.46382	FDR adjusted	14.2572
51	3552142	5	556729751	chr5	627629549	1.443e-06	0.170313	0.0153337	-11.7142	MLM	IF_cor	CC_cor	1.01419	6.23008	Gapit Default	16.2548
52	3551119	5	558155362	chr5	627951949	1.31924e-05	0.223438	0.0687193	-8.67488	MLM	IF_cor	CC_cor	1.01419	5.57865	FDR adjusted	13.9506
52	3544538	5	558155365	chr5	627951949	7.70335e-11	0.159375	2.00634e-06	-32.2096	BLINK	AUDPC	CC_cor	0.904589	10.1133	Gapit Default	16.1046
52	3544538	5	558155365	chr5	627951949	1.01023e-13	0.159375	2.63115e-09	-11.3376	BLINK	IF_cor	CC_cor	0.903884	12.9956	Gapit Default	17.6375
52	3544538	5	558155365	chr5	627951949	5.20892e-06	0.159375	0.0678332	-42.1273	MLM	AUDPC	CC_cor	1.03495	5.58428	FDR adjusted	16.1046
52	3544538	5	558155365	chr5	627951949	8.40241e-07	0.159375	0.0153337	-13.0022	MLM	IF_cor	CC_cor	1.01419	6.23008	Gapit Default	17.6375
53	8175311	5	559565056	chr5	628892227	5.42245e-07	0.154688	0.00706138	-2.2313	BLINK	DS_cor	CC_cor	0.766247	6.56683	Gapit Default	10.4852
53	8175311	5	559565056	chr5	628892227	3.37156e-05	0.154688	0.0878124	-1.11751	BLINK	DS_field	Field	0.964727	5.47217	FDR adjusted	14.5403
53	8175311	5	559565056	chr5	628892227	4.86935e-07	0.154688	0.00422741	-2.08714	BLINK	DS2019	Field	1.05897	6.82229	Gapit Default	22.7675
53	8175311	5	559565056	chr5	628892227	6.21993e-06	0.154688	0.080999	-0.268621	BLINK	IF_egy	CC_egy	0.954929	5.50724	FDR adjusted	7.7142
53	8175311	5	559565056	chr5	628892227	2.1073e-05	0.154688	0.130014	-40.0436	MLM	AUDPC	CC_cor	1.03495	5.30173	FDR adjusted	15.3602
53	8175311	5	559565056	chr5	628892227	1.76621e-06	0.154688	0.0153337	-12.8703	MLM	IF_cor	CC_cor	1.01419	6.23008	Gapit Default	17.5394
54	4656208	5	566244021	chr5	638399837	9.03023e-06	0.340625	0.235192	-0.562007	MLM	DS_egy	CC_egy	0.977057	5.0443	FDR adjusted	12.8257
54	4656208	5	566244021	chr5	638399837	7.63114e-06	0.340625	0.066251	-0.0437906	MLM	MDPr_DS	CC_egy	0.988699	5.59582	FDR adjusted	12.3876
55	3538568	5	576772183	chr5	647525119	3.34699e-07	0.38125	0.00422741	-1.51076	BLINK	DS2019	Field	1.05897	6.82229	Gapit Default	13.832
55	3538568	5	576772183	chr5	647525119	1.40211e-05	0.38125	0.115781	-2.52197	MLM	DS2019	Field	1.13623	5.37673	FDR adjusted	13.5692
55	26137611	5	576772183	chr5	647525119	1.56135e-05	0.242188	0.270091	-1.51076	BLINK	DS2020	Field	1.11622	5.00726	FDR adjusted	2.89821
56	3540395	6	21021868	chr6	26605159	5.60936e-07	0.1	0.00243493	-2.08594	BLINK	DS_field	Field	0.964727	7.02924	Gapit Default	4.87524
57	3557403	6	37034959	chr6	68402207	5.46065e-06	0.41875	0.0355557	16.3755	BLINK	AUDPC	CC_cor	0.904589	5.86482	Gapit Default	16.9802
57	3557403	6	37034959	chr6	68402207	1.1361e-05	0.41875	0.0986327	4.76395	BLINK	IF_cor	CC_cor	0.903884	5.4217	FDR adjusted	14.133
58	3540217	6	66831011	chr6	82691906	1.38351e-07	0.145313	0.000900838	-0.0405422	BLINK	MDPr	CC_cor	1.04422	7.46108	Gapit Default	2.96847
59	3543069	scaffold04546	8128	chr6	167359798	8.81776e-08	0.126562	0.00229659	-1.62096	BLINK	DS2018	Field	0.89122	7.05464	Gapit Default	7.10824
60	3565836	6	370930017	chr6	403894626	2.63929e-07	0.178125	0.0013748	-1.48752	BLINK	DS_field	Field	0.964727	7.27748	Gapit Default	3.47301
61	5921762	6	389029210	NA	NA	4.66887e-06	0.353125	0.0135112	0.87267	BLINK	DS_field	Field	0.964727	6.28503	Gapit Default	0.289228
62	5900228	6	393179427	chr6	429004258	1.93847e-11	0.465625	5.04874e-07	-0.283757	BLINK	IF_egy	CC_egy	0.954929	10.7125	Gapit Default	8.43551
62	5900228	6	393179427	chr6	429004258	3.6308e-05	0.465625	0.866518	-0.0246477	BLINK	MDPr_IF	CC_egy	0.998925	4.47795	FDR adjusted	5.19139
62	5900228	6	393179427	chr6	429004258	4.56109e-05	0.465625	0.968159	-0.0247074	MLM	MDPr_IF	CC_egy	0.988843	4.42978	FDR adjusted	5.19139
63	3535374	6	412009382	chr6	449699858	3.21253e-07	0.1	0.00836703	-0.0503573	BLINK	AUDPC_IF	CC_egy	1.11251	6.53482	Gapit Default	5.76144
64	3543068	7	25170993	chr7	27387876	1.4666e-05	0.159375	0.253478	-4.6858e-06	MLM	PS	CC_egy	1.03172	5.01794	FDR adjusted	6.29019
65	5941166	NA	NA	chr7	39362330	7.17174e-06	0.217188	0.0933939	0.000337684	BLINK	MDPr_DS	CC_egy	0.991843	5.47142	FDR adjusted	2.65075
66	5932021	7	46194568	chr7	51930899	0.000615319	0.189062	0.948639	0.0151987	BLINK	LP50_DS	CC_egy	0.95545	4.43862	FDR adjusted	5.33781
66	5932021	7	46194568	chr7	51930899	0.00018729	0.189062	0.926927	0.0143129	MLM	LP50_DS	CC_egy	1.00219	4.46568	FDR adjusted	5.33781
67	3556244	7	127131349	chr7	131668232	4.81488e-05	0.49375	0.199437	-0.0222747	BLINK	MDPr_DS	CC_egy	0.954822	5.11592	FDR adjusted	11.5948
68	3549271	7	198669058	chr7	207690490	6.1468e-07	0.170313	0.00400234	-1.34196	BLINK	DS2018	Field	0.89122	6.81341	Gapit Default	6.8115
68	3549271	7	198669058	chr7	207690490	2.26974e-08	0.170313	0.000591154	-3.72847	BLINK	DS2019	Field	0.994028	7.64402	Gapit Default	15.0307
68	3549271	7	198669058	chr7	207690490	3.10883e-09	0.170313	8.09694e-05	-3.12974	BLINK	DS_field	Field	1.08268	8.54329	Gapit Default	11.7675
68	3549271	7	198669058	chr7	207690490	3.69807e-05	0.170313	0.481581	-3.33077	MLM	DS2019	Field	0.959606	4.73306	FDR adjusted	15.0307
68	3541979	7	198681640	chr7	207717206	3.98338e-05	0.332813	0.14821	-2.35607	MLM	DS2019	Field	1.13623	5.26949	FDR adjusted	4.04059
68	3541979	7	198681640	chr7	207717206	3.32008e-06	0.332813	0.0298738	-2.35607	BLINK	DS_field	Field	1.15506	5.9924	Gapit Default	3.61361
68	4662232	7	198681645	chr7	207717206	8.43805e-06	0.351562	0.0794623	-1.72107	MLM	DS2019	Field	1.15301	5.55362	FDR adjusted	3.53555
68	4662232	7	198681645	chr7	207717206	1.71646e-05	0.351562	0.0745087	NA	BLINK	DS_field	Field	1.25506	5.59549	FDR adjusted	2.14816
69	5900633	7	227664754	chr7	237959555	0.000113637	0.165625	0.90646	0.0579661	MLM	IT	CC_cor	1.01379	4.47258	FDR adjusted	9.5851
69	5900633	7	227664754	chr7	237959555	7.72545e-07	0.165625	0.0201209	0.0429648	BLINK	IT	CC_cor	1.0622	6.1207	Gapit Default	9.67494
70	3553784	7	303009045	chr7	403662597	1.69905e-06	0.0921875	0.0442517	68.3202	MLM	AUDPC	CC_cor	1.03495	5.76979	Gapit Default	6.93095
70	3553784	7	303009045	chr7	403662597	2.01433e-05	0.0921875	0.0749474	17.406	MLM	IF_cor	CC_cor	1.01419	5.54097	FDR adjusted	5.97891
70	3553784	7	303009045	chr7	403662597	2.79546e-05	0.0921875	0.495579	0.0611236	MLM	MDPr	CC_cor	1.07106	4.7209	FDR adjusted	3.85817
71	5963353	7	342735144	chr7	286715392	1.62613e-07	0.0875	0.00110425	-2.20701	BLINK	DS_field	Field	0.964727	7.37266	Gapit Default	8.19046
71	5963353	7	342735144	chr7	286715392	1.06231e-06	0.0875	0.0138339	-2.06306	BLINK	DS2018	Field	0.724498	6.27478	Gapit Default	4.63291
72	3569870	7	351635298	chr7	302256784	2.61408e-05	0.195312	0.226945	-0.0197448	BLINK	LP50	CC_cor	0.976413	5.06918	FDR adjusted	7.60372
73	3641999	7	405305311	chr7	448189894	4.07251e-06	0.4625	0.0132586	0.950932	BLINK	DS_field	Field	0.964727	6.29323	Gapit Default	1.43882
74	3555097	7	439210630	chr7	486340934	8.41899e-08	0.10625	0.00162498	-0.0583008	BLINK	IT	CC_cor	0.936262	7.20488	Gapit Default	3.00595
75	3558830	7	450790055	chr7	500294438	3.36773e-05	0.45	0.767267	-0.251128	MLM	IF_egy	CC_egy	0.946152	4.53078	FDR adjusted	5.03802
76	3562429	7	457368676	chr7	506822033	3.25179e-06	0.479687	0.028231	1.47569	BLINK	DS_cor	CC_cor	0.766247	5.965	Gapit Default	8.61329
77	3542176	9	8418938	NA	NA	1.95711e-05	0.0921875	0.0749474	-11.3359	MLM	IF_cor	CC_cor	1.01419	5.54097	FDR adjusted	12.6366
78	3542944	9	9458798	NA	NA	4.02328e-06	0.45	0.0349288	18.142	BLINK	AUDPC	CC_cor	0.904589	5.87254	Gapit Default	17.8409
78	3542944	9	9458798	NA	NA	1.23556e-07	0.45	0.00160901	5.69687	BLINK	IF_cor	CC_cor	0.903884	7.20917	Gapit Default	15.8757
79	3547116	9	13444928	NA	NA	2.46977e-06	0.423438	0.0160813	-1.22687	BLINK	DS2019	Field	1.05897	6.24205	Gapit Default	1.126
80	4657913	9	36183200	NA	NA	7.20056e-07	0.0890625	0.00375077	0.0565705	BLINK	IT	CC_cor	0.936262	6.8416	Gapit Default	2.21415
81	5898238	9	45541940	NA	NA	0.000174913	0.21875	0.901704	0.0269355	BLINK	LP50_DS	CC_egy	0.987735	4.48165	FDR adjusted	6.05634
82	5933084	9	62006390	NA	NA	3.20113e-07	0.0765625	0.00416867	26.7042	BLINK	AUDPC	CC_cor	0.904589	6.79573	Gapit Default	3.36511
82	5933084	9	62006390	NA	NA	3.80556e-05	0.0765625	0.495579	0.0692487	MLM	MDPr	CC_cor	1.07106	4.7209	FDR adjusted	6.24104
83	5962639	9	74138090	NA	NA	4.5217e-05	0.1125	0.663636	-3.62087	MLM	DS_cor	CC_cor	1.05578	4.61103	FDR adjusted	6.06477
