## Supplementary material for "Genome-Wide association study uncovers pea candidate genes and pathways involved in rust resistance": ESM_3

### Sheet: Sheet1
DataBase	Trait	Number of PCs/Covariates	BIC (larger is better) - Schwarz 1978	log Likelihood Function Value
CCUpCo-01	AUDPC	0	-1836.63	-1827.98
CCUpCo-01	AUDPC	1	-1839.36	-1827.82
CCUpCo-01	AUDPC	2	-1841.99	-1827.57
CCUpCo-01	AUDPC	3	-1842.06	-1824.76
CCUpCo-01	AUDPC	4	-1844.83	-1824.64
CCUpCo-01	AUDPC	5	-1843.27	-1820.19
CCUpCo-01	AUDPC	6	-1846.18	-1820.22
CCUpCo-01	AUDPC	7	-1846.63	-1817.78
CCUpCo-01	AUDPC	8	-1847.55	-1815.82
CCUpCo-01	DS	0	-1084.43	-1075.78
CCUpCo-01	DS	1	-1087.31	-1075.78
CCUpCo-01	DS	2	-1089.62	-1075.2
CCUpCo-01	DS	3	-1090.72	-1073.42
CCUpCo-01	DS	4	-1093.66	-1073.47
CCUpCo-01	DS	5	-1091.6	-1068.53
CCUpCo-01	DS	6	-1094.66	-1068.7
CCUpCo-01	DS	7	-1093.69	-1064.85
CCUpCo-01	DS	8	-1094.16	-1062.44
CCUpCo-01	IF	0	-1452.32	-1443.67
CCUpCo-01	IF	1	-1455.1	-1443.56
CCUpCo-01	IF	2	-1457.7	-1443.28
CCUpCo-01	IF	3	-1457.42	-1440.12
CCUpCo-01	IF	4	-1459.95	-1439.76
CCUpCo-01	IF	5	-1456.6	-1433.53
CCUpCo-01	IF	6	-1459.47	-1433.52
CCUpCo-01	IF	7	-1459.02	-1430.18
CCUpCo-01	IF	8	-1459.5	-1427.78
CCUpCo-01	IT	0	151.084	159.737
CCUpCo-01	IT	1	148.26	159.797
CCUpCo-01	IT	2	145.453	159.874
CCUpCo-01	IT	3	144.254	161.559
CCUpCo-01	IT	4	141.487	161.676
CCUpCo-01	IT	5	139.707	162.781
CCUpCo-01	IT	6	138.531	164.489
CCUpCo-01	IT	7	135.671	164.513
CCUpCo-01	IT	8	138.31	170.036
CCUpCo-01	LP50	0	362.58	371.232
CCUpCo-01	LP50	1	359.899	371.436
CCUpCo-01	LP50	2	357.754	372.175
CCUpCo-01	LP50	3	355.024	372.329
CCUpCo-01	LP50	4	354.044	374.233
CCUpCo-01	LP50	5	351.003	374.077
CCUpCo-01	LP50	6	348.06	374.017
CCUpCo-01	LP50	7	344.885	373.727
CCUpCo-01	LP50	8	343.663	375.388
CCUpCo-01	MDPr	0	360.696	369.348
CCUpCo-01	MDPr	1	357.966	369.503
CCUpCo-01	MDPr	2	355.648	370.068
CCUpCo-01	MDPr	3	355.334	372.639
CCUpCo-01	MDPr	4	352.489	372.678
CCUpCo-01	MDPr	5	352.752	375.825
CCUpCo-01	MDPr	6	350.254	376.211
CCUpCo-01	MDPr	7	349.125	377.966
CCUpCo-01	MDPr	8	351.074	382.799
CCUpKeS-05	AUDPC_DS	0	198.767	207.419
CCUpKeS-05	AUDPC_DS	1	196.014	207.551
CCUpKeS-05	AUDPC_DS	2	193.349	207.77
CCUpKeS-05	AUDPC_DS	3	191.534	208.839
CCUpKeS-05	AUDPC_DS	4	188.857	209.046
CCUpKeS-05	AUDPC_DS	5	192.332	215.405
CCUpKeS-05	AUDPC_DS	6	189.167	215.125
CCUpKeS-05	AUDPC_DS	7	186.19	215.032
CCUpKeS-05	AUDPC_DS	8	184.437	216.163
CCUpKeS-05	AUDPC_IF	0	241.353	250.005
CCUpKeS-05	AUDPC_IF	1	238.603	250.139
CCUpKeS-05	AUDPC_IF	2	235.89	250.311
CCUpKeS-05	AUDPC_IF	3	233.872	251.177
CCUpKeS-05	AUDPC_IF	4	231.544	251.733
CCUpKeS-05	AUDPC_IF	5	232.316	255.389
CCUpKeS-05	AUDPC_IF	6	230.028	255.986
CCUpKeS-05	AUDPC_IF	7	227.524	256.366
CCUpKeS-05	AUDPC_IF	8	227.118	258.844
CCUpKeS-05	AUDPC_PS	0	3217.35	3226
CCUpKeS-05	AUDPC_PS	1	3214.45	3225.98
CCUpKeS-05	AUDPC_PS	2	3211.78	3226.2
CCUpKeS-05	AUDPC_PS	3	3209.3	3226.61
CCUpKeS-05	AUDPC_PS	4	3206.48	3226.67
CCUpKeS-05	AUDPC_PS	5	3203.81	3226.88
CCUpKeS-05	AUDPC_PS	6	3202.39	3228.34
CCUpKeS-05	AUDPC_PS	7	3199.95	3228.79
CCUpKeS-05	AUDPC_PS	8	3197.03	3228.75
CCUpKeS-05	DS	0	-608.769	-600.116
CCUpKeS-05	DS	1	-611.602	-600.066
CCUpKeS-05	DS	2	-614.305	-599.884
CCUpKeS-05	DS	3	-615.815	-598.51
CCUpKeS-05	DS	4	-618.763	-598.574
CCUpKeS-05	DS	5	-614.715	-591.641
CCUpKeS-05	DS	6	-617.696	-591.739
CCUpKeS-05	DS	7	-620.067	-591.226
CCUpKeS-05	DS	8	-621.924	-590.198
CCUpKeS-05	IF	0	-410.868	-402.215
CCUpKeS-05	IF	1	-413.572	-402.036
CCUpKeS-05	IF	2	-416.507	-402.086
CCUpKeS-05	IF	3	-418.783	-401.478
CCUpKeS-05	IF	4	-421.632	-401.443
CCUpKeS-05	IF	5	-422.906	-399.832
CCUpKeS-05	IF	6	-425.943	-399.986
CCUpKeS-05	IF	7	-428.402	-399.56
CCUpKeS-05	IF	8	-431.009	-399.283
CCUpKeS-05	LP50_DS	0	492.321	500.974
CCUpKeS-05	LP50_DS	1	489.953	501.49
CCUpKeS-05	LP50_DS	2	487.058	501.479
CCUpKeS-05	LP50_DS	3	489.404	506.709
CCUpKeS-05	LP50_DS	4	487.36	507.549
CCUpKeS-05	LP50_DS	5	484.745	507.818
CCUpKeS-05	LP50_DS	6	482.436	508.394
CCUpKeS-05	LP50_DS	7	479.716	508.558
CCUpKeS-05	LP50_DS	8	477.468	509.193
CCUpKeS-05	LP50_IF	0	664.416	673.068
CCUpKeS-05	LP50_IF	1	661.577	673.113
CCUpKeS-05	LP50_IF	2	658.661	673.082
CCUpKeS-05	LP50_IF	3	655.75	673.055
CCUpKeS-05	LP50_IF	4	652.907	673.096
CCUpKeS-05	LP50_IF	5	650.025	673.099
CCUpKeS-05	LP50_IF	6	647.382	673.339
CCUpKeS-05	LP50_IF	7	644.444	673.286
CCUpKeS-05	LP50_IF	8	641.649	673.375
CCUpKeS-05	LP50_PS	0	313.586	322.238
CCUpKeS-05	LP50_PS	1	310.958	322.495
CCUpKeS-05	LP50_PS	2	307.921	322.342
CCUpKeS-05	LP50_PS	3	305.197	322.502
CCUpKeS-05	LP50_PS	4	302.597	322.786
CCUpKeS-05	LP50_PS	5	309.145	332.218
CCUpKeS-05	LP50_PS	6	306.823	332.781
CCUpKeS-05	LP50_PS	7	304.05	332.892
CCUpKeS-05	LP50_PS	8	301.208	332.934
CCUpKeS-05	MDPr_DS	0	210.463	219.115
CCUpKeS-05	MDPr_DS	1	207.716	219.252
CCUpKeS-05	MDPr_DS	2	205.252	219.673
CCUpKeS-05	MDPr_DS	3	203.919	221.224
CCUpKeS-05	MDPr_DS	4	201.079	221.268
CCUpKeS-05	MDPr_DS	5	206.446	229.519
CCUpKeS-05	MDPr_DS	6	203.224	229.181
CCUpKeS-05	MDPr_DS	7	200.384	229.226
CCUpKeS-05	MDPr_DS	8	197.888	229.614
CCUpKeS-05	MDPr_IF	0	126.69	135.342
CCUpKeS-05	MDPr_IF	1	123.815	135.351
CCUpKeS-05	MDPr_IF	2	121.387	135.807
CCUpKeS-05	MDPr_IF	3	119.412	136.717
CCUpKeS-05	MDPr_IF	4	116.549	136.738
CCUpKeS-05	MDPr_IF	5	118.84	141.914
CCUpKeS-05	MDPr_IF	6	116.72	142.677
CCUpKeS-05	MDPr_IF	7	116.596	145.437
CCUpKeS-05	MDPr_IF	8	118.113	149.838
CCUpKeS-05	MDPr_PS	0	1653.94	1662.6
CCUpKeS-05	MDPr_PS	1	1651.1	1662.64
CCUpKeS-05	MDPr_PS	2	1648.16	1662.59
CCUpKeS-05	MDPr_PS	3	1645.41	1662.71
CCUpKeS-05	MDPr_PS	4	1642.43	1662.62
CCUpKeS-05	MDPr_PS	5	1643.69	1666.76
CCUpKeS-05	MDPr_PS	6	1641.28	1667.24
CCUpKeS-05	MDPr_PS	7	1638.81	1667.65
CCUpKeS-05	MDPr_PS	8	1635.67	1667.39
FieldUpCo-01	DS_field	0	-969.097	-960.444
FieldUpCo-01	DS_field	1	-971.795	-960.259
FieldUpCo-01	DS_field	2	-974.709	-960.288
FieldUpCo-01	DS_field	3	-975.93	-958.625
FieldUpCo-01	DS_field	4	-977.777	-957.588
FieldUpCo-01	DS_field	5	-977.16	-954.087
FieldUpCo-01	DS_field	6	-979.44	-953.482
FieldUpCo-01	DS_field	7	-981.998	-953.156
FieldUpCo-01	DS_field	8	-984.927	-953.201
FieldUpCo-01	DS_2018	0	-936.117	-927.465
FieldUpCo-01	DS_2018	1	-939.051	-927.514
FieldUpCo-01	DS_2018	2	-941.772	-927.351
FieldUpCo-01	DS_2018	3	-944.485	-927.18
FieldUpCo-01	DS_2018	4	-946.497	-926.308
FieldUpCo-01	DS_2018	5	-948.32	-925.247
FieldUpCo-01	DS_2018	6	-949.894	-923.937
FieldUpCo-01	DS_2018	7	-952.939	-924.097
FieldUpCo-01	DS_2018	8	-955.998	-924.272
FieldUpCo-01	DS_2019	0	-1034.6	-1025.95
FieldUpCo-01	DS_2019	1	-1037.01	-1025.47
FieldUpCo-01	DS_2019	2	-1039.91	-1025.49
FieldUpCo-01	DS_2019	3	-1040.77	-1023.46
FieldUpCo-01	DS_2019	4	-1041.76	-1021.58
FieldUpCo-01	DS_2019	5	-1038.67	-1015.59
FieldUpCo-01	DS_2019	6	-1040.93	-1014.97
FieldUpCo-01	DS_2019	7	-1041.15	-1012.31
FieldUpCo-01	DS_2019	8	-1043.83	-1012.1
FieldUpCo-01	DS_2020	0	-1100.28	-1091.63
FieldUpCo-01	DS_2020	1	-1103.04	-1091.51
FieldUpCo-01	DS_2020	2	-1105.87	-1091.45
FieldUpCo-01	DS_2020	3	-1106.91	-1089.61
FieldUpCo-01	DS_2020	4	-1109.74	-1089.55
FieldUpCo-01	DS_2020	5	-1110.87	-1087.8
FieldUpCo-01	DS_2020	6	-1113.86	-1087.9
FieldUpCo-01	DS_2020	7	-1116.94	-1088.1
FieldUpCo-01	DS_2020	8	-1119.98	-1088.25
